# Small molecule inhibition of multiple RNA binding proteins underlies Musashi-2 independent phenotypes

**DOI:** 10.1101/2022.09.20.508735

**Authors:** Kathryn Walters, Marcin Piotr Sajek, Aaron Issaian, Amber Baldwin, Evan Harrison, Elisabeth Murphy, Miles Daniels, Julie Haines, Kirk Hansen, Angelo D’Alessandro, Neelanjan Mukherjee

## Abstract

RNA binding proteins (RBPs) are key regulators of gene expression. Small molecules targeting these RBP-RNA interactions are a rapidly emerging class of therapeutics for treating a variety of diseases. Ro-08-2750 (Ro) is a small molecule inhibitor identified as a competitive inhibitor of Musashi(MSI)-RNA interactions. Here we show Ro potently inhibits adrenocortical steroidogenesis and viability independent of MSI2 in multiple cell lines. We identified Ro-interacting proteins using an unbiased proteome-wide approach and discovered it is broadly targeting RBPs. To confirm this finding, we leveraged the large-scale ENCODE data and found a subset of RBPs whose depletion phenocopies Ro inhibition. We conclude that Ro is a promiscuous inhibitor of multiple RBPs, many containing RRM1 domains. Moreover, we provide a general framework for validating the specificity and identifying targets of RBP inhibitors in a cellular context.
