## Supplemental Table 2 HeatmapGOMcat all for "Small molecule inhibition of multiple RNA binding proteins underlies Musashi-2 independent phenotypes"

### Sheet: Fig1_HeatmapGOMcat_all
rowname	higher	lower
GLUCOCORTICOID_BIOSYNTHETIC_PROCESS	0	4.70473
GLUCOCORTICOID_METABOLIC_PROCESS	0	3.52532
HORMONE_BIOSYNTHETIC_PROCESS	0	3.44248
NEGATIVE_REGULATION_OF_MRNA_SPLICING_VIA_SPLICEOSOME	0	3.89414
STEROID_HORMONE_BIOSYNTHETIC_PROCESS	0	3.57797
STEROL_BIOSYNTHETIC_PROCESS	0	4.05484
RESPONSE_TO_ARSENIC_CONTAINING_SUBSTANCE	3.52185	0
REGULATION_OF_TYPE_B_PANCREATIC_CELL_PROLIFERATION	3.57164	0
CELLULAR_RESPONSE_TO_IONIZING_RADIATION	4.35977	0
ENDOPLASMIC_RETICULUM_UNFOLDED_PROTEIN_RESPONSE	4.35977	0
POSITIVE_REGULATION_OF_TRANSCRIPTION_FROM_RNA_POLYMERASE_II_PROMOTER_INVOLVED_IN_CELLULAR_RESPONSE_TO_CHEMICAL_STIMULUS	4.60895	0
POSITIVE_REGULATION_OF_TRANSCRIPTION_FROM_RNA_POLYMERASE_II_PROMOTER_IN_RESPONSE_TO_ENDOPLASMIC_RETICULUM_STRESS	5	0
POSITIVE_REGULATION_OF_TRANSCRIPTION_FROM_RNA_POLYMERASE_II_PROMOTER_IN_RESPONSE_TO_STRESS	5	0
PROTEIN_FOLDING_IN_ENDOPLASMIC_RETICULUM	5	0
REGULATION_OF_DNA_TEMPLATED_TRANSCRIPTION_IN_RESPONSE_TO_STRESS	5	0
