## Supplemental Table 3 GOanalysis MFall for "Small molecule inhibition of multiple RNA binding proteins underlies Musashi-2 independent phenotypes"

### Sheet: Fig3_GOanalysis_MFall
ONTOLOGY	ID	Description	GeneRatio	BgRatio	pvalue	p.adjust	qvalue	geneID	Count
MF	GO:0016616	oxidoreductase activity, acting on the CH-OH group of donors, NAD or NADP as acceptor	14/734	219/30031	0.00106164	0.0434048	0.0398008	CTBP1/DHRS4/GRHPR/HADHB/HSD17B11/IDH1/IDH2/LDHA/MDH1/ME2/ME3/PGD/UGDH/PTGR3	14
MF	GO:0003735	structural constituent of ribosome	15/734	239/30031	0.000862516	0.0366742	0.0336291	DAP3/MRPL11/MRPL17/MRPL55/MRPS2/MRPS30/MRPS33/RPL23A/RPL30/RPL5/RPS21/RPS26/RPS27/RPS27A/RPS6	15
MF	GO:0019001	guanyl nucleotide binding	32/734	710/30031	0.000759705	0.035843	0.0328669	ARF3/ARL4A/ARL6/ARL8A/ARL8B/ATL2/ATL3/DAP3/DDX58/DNM1L/EHD4/GBP2/GNA12/GNL1/GNL3/GTPBP6/NME1/OPA1/RAB15/RAB1A/RAB38/RAB3A/RABL6/RHEB/RHOBTB3/RRAGC/SAMHD1/SAR1B/SUCLG2/TUBA4A/TUBG1/URGCP	32
MF	GO:0032561	guanyl ribonucleotide binding	32/734	710/30031	0.000759705	0.035843	0.0328669	ARF3/ARL4A/ARL6/ARL8A/ARL8B/ATL2/ATL3/DAP3/DDX58/DNM1L/EHD4/GBP2/GNA12/GNL1/GNL3/GTPBP6/NME1/OPA1/RAB15/RAB1A/RAB38/RAB3A/RABL6/RHEB/RHOBTB3/RRAGC/SAMHD1/SAR1B/SUCLG2/TUBA4A/TUBG1/URGCP	32
MF	GO:0140101	catalytic activity, acting on a tRNA	14/734	212/30031	0.00077553	0.035843	0.0328669	DARS2/GARS1/GATC/IARS1/NARS2/PTRHD1/PUS10/QARS1/RARS1/TRMT1/TRMT61B/WARS1/WDR4/YARS1	14
MF	GO:0045182	translation regulator activity	17/734	271/30031	0.000404583	0.0231824	0.0212575	CTIF/EEF1G/EIF2B4/EIF2D/EIF2S1/EIF3A/EIF3F/EIF3G/EIF3H/EIF3I/EIF4A2/EIF4H/FXR1/MCTS1/MTRF1L/PABPC1/SHMT2	17
MF	GO:0003730	mRNA 3'-UTR binding	14/734	199/30031	0.000414361	0.0231824	0.0212575	ANGEL2/AUH/CCT5/DDX5/EXOSC4/FXR1/HNRNPD/LARP4/PABPC1/PARN/PUM1/RPL5/SERBP1/TAF15	14
MF	GO:0003727	single-stranded RNA binding	12/734	150/30031	0.000332539	0.0207935	0.019067	AQR/DDX58/EIF4H/FXR1/HNRNPDL/IFIT5/JMJD6/KHDRBS1/LARP4/PABPC1/PATL1/U2AF2	12
MF	GO:0000287	magnesium ion binding	23/734	413/30031	0.000244668	0.0202259	0.0185465	ABL1/BRSK1/COMT/DCTPP1/ENOPH1/IDH1/IDH2/ILVBL/IRAK4/MORC2/MVK/NME1/OPA1/PKM/PPA1/PRIM1/PRPSAP2/RHEB/RPS6KA1/RPS6KA3/RRAGC/SUCLG2/TDP2	23
MF	GO:0005525	GTP binding	32/734	670/30031	0.000284016	0.0202259	0.0185465	ARF3/ARL4A/ARL6/ARL8A/ARL8B/ATL2/ATL3/DAP3/DDX58/DNM1L/EHD4/GBP2/GNA12/GNL1/GNL3/GTPBP6/NME1/OPA1/RAB15/RAB1A/RAB38/RAB3A/RABL6/RHEB/RHOBTB3/RRAGC/SAMHD1/SAR1B/SUCLG2/TUBA4A/TUBG1/URGCP	32
MF	GO:0004812	aminoacyl-tRNA ligase activity	8/734	70/30031	0.000304435	0.0202259	0.0185465	DARS2/GARS1/IARS1/NARS2/QARS1/RARS1/WARS1/YARS1	8
MF	GO:0016875	ligase activity, forming carbon-oxygen bonds	8/734	70/30031	0.000304435	0.0202259	0.0185465	DARS2/GARS1/IARS1/NARS2/QARS1/RARS1/WARS1/YARS1	8
MF	GO:0008135	translation factor activity, RNA binding	13/734	153/30031	0.000104201	0.0138161	0.0126689	EEF1G/EIF2B4/EIF2D/EIF2S1/EIF3A/EIF3F/EIF3G/EIF3H/EIF3I/EIF4A2/EIF4H/MCTS1/MTRF1L	13
MF	GO:0051287	NAD binding	10/734	97/30031	0.000132898	0.0138161	0.0126689	ALDH2/CTBP1/GAPDH/GRHPR/IDH1/IDH2/ME2/ME3/NNT/UGDH	10
MF	GO:0016887	ATP hydrolysis activity	30/734	588/30031	0.00014297	0.0138161	0.0126689	ALPL/AQR/ATAD3A/ATP5F1C/ATP6V1G1/BLM/CCT5/CHD1L/DDX23/DDX5/DDX58/EIF4A2/KIF21A/KIF22/KIF2C/KIF3A/KIF5A/MCM6/MORC2/NSF/PFN2/PSMC1/PSMC2/PSMC5/RFC1/RHOBTB3/SMC3/TOR1A/TRAP1/VPS4B	30
MF	GO:0030374	nuclear receptor coactivator activity	11/734	105/30031	5.35461e-05	0.00813135	0.00745619	BRD8/BUD31/CNOT9/KDM1A/MED24/NCOA2/PPRC1/SFR1/TACC1/THRAP3/TSG101	11
MF	GO:0003743	translation initiation factor activity	11/734	98/30031	2.8093e-05	0.00716487	0.00656996	EIF2B4/EIF2D/EIF2S1/EIF3A/EIF3F/EIF3G/EIF3H/EIF3I/EIF4A2/EIF4H/MCTS1	11
MF	GO:0016874	ligase activity	20/734	289/30031	3.35625e-05	0.00716487	0.00656996	ACSF3/ACSL1/ATP5F1C/ATP5ME/CAD/DARS2/GARS1/GATC/IARS1/MCCC2/NADSYN1/NARS2/QARS1/RARS1/SAE1/SUCLG1/SUCLG2/UBA1/WARS1/YARS1	20
MF	GO:0140098	catalytic activity, acting on RNA	33/734	628/30031	3.8387e-05	0.00716487	0.00656996	ANGEL2/AQR/CNOT7/DARS2/DCP2/DDX23/DDX5/DDX58/EIF4A2/ERI3/EXOSC4/GARS1/GATC/IARS1/JMJD6/NARS2/PARN/POLR1A/PRIM1/PTRHD1/PUS10/QARS1/RAD54B/RARS1/RNMT/SAMHD1/SKIV2L/TDP2/TRMT1/TRMT61B/WARS1/WDR4/YARS1	33
MF	GO:0090079	translation regulator activity, nucleic acid binding	16/734	201/30031	3.85116e-05	0.00716487	0.00656996	CTIF/EEF1G/EIF2B4/EIF2D/EIF2S1/EIF3A/EIF3F/EIF3G/EIF3H/EIF3I/EIF4A2/EIF4H/MCTS1/MTRF1L/PABPC1/SHMT2	16
MF	GO:0003729	mRNA binding	35/734	587/30031	1.46862e-06	0.00156115	0.00143152	ANGEL2/AQR/AUH/CCT5/CLUH/CPSF6/DDX5/EIF3A/EXOSC4/FXR1/GNL3/HNRNPAB/HNRNPD/HNRNPR/KHDRBS1/LARP4/NCBP1/PABPC1/PARN/PKM/PUM1/RBM15/RBM47/RPL5/RPS26/SERBP1/SHMT2/SRSF1/SRSF4/SRSF5/STRAP/SYNCRIP/TAF15/TSN/UNK	35
