## Supplemental Table 4 Antibody Usage for "Small molecule inhibition of multiple RNA binding proteins underlies Musashi-2 independent phenotypes"

### Sheet: Sheet1
Antibody	Catalog #	Dilution	Diluant	Incubation Conditions	Assay
ANTI-FLAG (mouse)	Sigma-Aldrich F1804	1:2000	5% Non-fat Milk in TBST	Room temperature for 1 hour	Western Blot
Anti-MSI2 (Rabbit)	Abcam ab76148	1:2000	5% Non-fat Milk in TBST	Room temperature for 1 hour	Western Blot
Anti-alpha Tubulin (Mouse)	Abcam ​​ab7291	1:2000	5% Non-fat Milk in TBST	Room temperature for 1 hour	Western Blot
Goat Anti-Rabbit IgG (H + L)-HRP Conjugate	BioRad 1706515	1:10,000	5% Non-fat milk in TBST	Room temperature for 30 minutes	Western Blot
Goat Anti-Mouse IgG (H + L)-HRP Conjugate	BioRad 1706516	1:10,000	5% Non-fat milk in TBST	Room temperature for 30 minutes	Western Blot
Anti-HuR/ELAV1 Antibody	Santa Cruz sc-5261	1:1000	CAS-T	Room temperature for 1 hour	Immunofluorescence
Anti-mouse Alexa Fluor® 488 Conjugate	Cell Signaling Technologies 4408	1:1000	PBS-T	Room temperature for 40 minutes, covered in dark	Immunofluorescence
