## Supplemental Table 5 Cloning Sequences Reagents for "Small molecule inhibition of multiple RNA binding proteins underlies Musashi-2 independent phenotypes"

### Sheet: Sheet1
FLAG-MSI2-R100A	GAAGTGCCATTCCGCCTGACCTCAGGTGTCGGTACCGCGGGCCCGGGATCCACCACCATGGACTATAAAGATCACGATGGAGATTATAAAGATCACGATATTGATTATAAAGATGATGATGATAAAGGCTCAGCCGGTTCAGCTGCAGGCTCTGGCGAATTCATGGAGGCAAATGGGAGCCAAGGCACCTCGGGCAGCGCCAACGACTCCCAGCACGACCCCGGTAAAATGTTTATCGGTGGACTGAGCTGGCAGACCTCACCAGATAGCCTTAGAGACTATTTTAGCAAATTTGGAGAAATTAGAGAATGTATGGTCATGAGAGATCCCACTACGAAACGCTCCAGAGGCTTCGGTTTCGTCACGTTCGCAGACCCAGCAAGTGTAGATAAAGTATTA…
FLAG-MSI2-WT	GAAGTGCCATTCCGCCTGACCTCAGGTGTCGGTACCGCGGGCCCGGGATCCACCACCATGGACTATAAAGATCACGATGGAGATTATAAAGATCACGATATTGATTATAAAGATGATGATGATAAAGGCTCAGCCGGTTCAGCTGCAGGCTCTGGCGAATTCATGGAGGCAAATGGGAGCCAAGGCACCTCGGGCAGCGCCAACGACTCCCAGCACGACCCCGGTAAAATGTTTATCGGTGGACTGAGCTGGCAGACCTCACCAGATAGCCTTAGAGACTATTTTAGCAAATTTGGAGAAATTAGAGAATGTATGGTCATGAGAGATCCCACTACGAAACGCTCCAGAGGCTTCGGTTTCGTCACGTTCGCAGACCCAGCAAGTGTAGATAAAGTATTA…
pRD-RIPE (pEM791)	(Khandelia et al. 2011)
Gibson Assembly Primer 1, FWD	5’-CAGGTGTCGGTACCGAGG-3’
Gibson Assembly Primer 2, REV	5’-GATCTCAGTGGTATTTGTGAGCC-3’
